# Genetic characterization of outbred Sprague Dawley rats and utility for genome-wide association studies

**DOI:** 10.1101/412924

**Authors:** Alexander F. Gileta, Christopher J. Fitzpatrick, Apurva S. Chitre, Celine L. St. Pierre, Elizabeth V. Joyce, Rachael J. Maguire, Africa M. McLeod, Natalia M. Gonzales, April E. Williams, Jonathan D. Morrow, Terry E. Robinson, Shelly B. Flagel, Abraham A. Palmer

## Abstract

Sprague Dawley (**SD**) rats are among the most widely used outbred laboratory rat populations. Despite this, the genetic characteristics of SD rats have not been clearly described, and SD rats are rarely used for experiments aimed at exploring genotype-phenotype relationships. In order to use SD rats to perform a genome-wide association study (**GWAS**), we collected behavioral data from 4,625 SD rats that were predominantly obtained from two commercial vendors, Charles River Laboratories and Harlan Sprague Dawley Inc. Using double-digest genotyping-by-sequencing (**ddGBS**), we obtained dense, high-quality genotypes at 291,438 SNPs across 4,061 rats. This genetic data allowed us to characterize the variation present in Charles River vs. Harlan SD rats. We found that the two populations are highly diverged (F_ST_ > 0.4). Furthermore, even for rats obtained from the same vendor, there was strong population structure across breeding facilities and even between rooms at the same facility. We performed multiple separate GWAS by fitting a linear mixed model that accounted population structure and using meta-analysis to jointly analyze all cohorts. Our study examined Pavlovian conditioned approach (**PavCA**) behavior, which assesses the propensity for rats to attribute incentive salience to reward-associated cues. We identified 46 significant associations for the various metrics used to define PavCA. The surprising degree of population structure among SD rats from different sources has important implications for their use in both genetic and non-genetic studies.

**Author Summary:** Outbred Sprague Dawley rats are among the most commonly used rats for neuroscience, physiology and pharmacological research; in the year 2020, 4,188 publications contained the keyword “Sprague Dawley”. Rats identified as “Sprague Dawley” are sold by several commercial vendors, including Charles River Laboratories and Harlan Sprague Dawley Inc. (now Envigo). Despite their widespread use, little is known about the genetic diversity of SD. We genotyped more than 4,000 SD rats, which we used for a genome-wide association study (**GWAS**) and to characterize genetic differences between SD rats from Charles River Laboratories and Harlan. Our analysis revealed extensive population structure both between and within vendors. The GWAS for Pavlovian conditioned approach (**PavCA**) identified a number of genome-wide significant loci for that complex behavioral trait. Our results demonstrate that, despite sharing an identical name, SD rats that are obtained from different vendors are very different. Future studies should carefully define the exact source of SD rats being used and may exploit their genetic diversity for genetic studies of complex traits.
