## Supplementary material for "Genetic characterization of outbred Sprague Dawley rats and utility for genome-wide association studies": S6_Table - Heritabilities

### Sheet: Charles River
Phenotype	Vg	Std. Error	P-value	Vg - Percent	Sample Size
Average Latency to Lever Press - Day 1	0.122694	0.040595	1.682e-05	0.122694	1780
Average Latency to Lever Press - Day 2	0.136686	0.043573	3.498e-05	0.136686	1780
Average Latency to Lever Press - Day 3	0.126594	0.041559	3.899e-05	0.126594	1780
Average Latency to Lever Press - Day 4	0.163486	0.044201	1.013e-06	0.163486	1780
Average Latency to Lever Press - Day 5	0.137564	0.043242	3.537e-05	0.137564	1780
Average Latency to Lever Press - Days 4/5	0.145452	0.044052	2.06e-05	0.145452	1780
Average Latency to Magazine Entry - Day 1	0.044124	0.037718	0.09265	0.044124	1780
Average Latency to Magazine Entry - Day 2	0.104853	0.042934	0.001943	0.104853	1780
Average Latency to Magazine Entry - Day 3	0.176263	0.04489	4.981e-07	0.176263	1780
Average Latency to Magazine Entry - Day 4	0.159434	0.044737	1.558e-05	0.159434	1780
Average Latency to Magazine Entry - Day 5	0.205002	0.047263	1.53e-07	0.205002	1780
Average Latency to Magazine Entry - Days 4/5	0.182749	0.046119	1.559e-06	0.182749	1780
PavCA Index Score - Day 1	0.093201	0.038721	0.0003689	0.093201	1780
PavCA Index Score - Day 2	0.142221	0.045274	5.535e-05	0.142221	1780
PavCA Index Score - Day 3	0.17895	0.045524	8.349e-07	0.17895	1780
PavCA Index Score - Day 4	0.159908	0.04452	6.926e-06	0.159908	1780
PavCA Index Score - Day 5	0.153176	0.044684	2.355e-05	0.153176	1780
PavCA Index Score - Days 4/5	0.169263	0.04527	3.645e-06	0.169263	1780
Latency Score - Day 1	0.055149	0.033221	0.008878	0.055149	1780
Latency Score - Day 2	0.144606	0.045182	3.401e-05	0.144606	1780
Latency Score - Day 3	0.193931	0.046438	3.069e-07	0.193931	1780
Latency Score - Day 4	0.167604	0.045092	3.824e-06	0.167604	1780
Latency Score - Day 5	0.155294	0.04504	2.246e-05	0.155294	1780
Latency Score - Days 4/5	0.172918	0.045689	3.152e-06	0.172918	1780
Lever Presses CS - Day 1	0.14051	0.041123	4.271e-07	0.14051	1780
Lever Presses CS - Day 2	0.14452	0.04449	3.122e-05	0.14452	1780
Lever Presses CS - Day 3	0.137944	0.042778	1.756e-05	0.137944	1780
Lever Presses CS - Day 4	0.146131	0.043644	1.152e-05	0.146131	1780
Lever Presses CS - Day 5	0.173192	0.045289	8.575e-07	0.173192	1780
Lever Presses CS - Days 4/5	0.180576	0.045861	6.39e-07	0.180576	1780
Magazine Entries CS - Day 1	0.079626	0.04217	0.02081	0.079626	1780
Magazine Entries CS - Day 2	0.11497	0.042984	0.0006175	0.11497	1780
Magazine Entries CS - Day 3	0.156618	0.04406	9.43e-06	0.156618	1780
Magazine Entries CS - Day 4	0.157541	0.044881	2.885e-05	0.157541	1780
Magazine Entries CS - Day 5	0.172908	0.045701	7.632e-06	0.172908	1780
Magazine Entries CS - Days 4/5	0.165094	0.045132	1.324e-05	0.165094	1780
Magazine Entries NCS - Day 1	0.203503	0.04508	4.103e-09	0.203503	1780
Magazine Entries NCS - Day 2	0.124537	0.042081	1.553e-05	0.124537	1780
Magazine Entries NCS - Day 3	0.11396	0.043273	0.001562	0.11396	1780
Magazine Entries NCS - Day 4	0.08646	0.03976	0.001447	0.08646	1780
Magazine Entries NCS - Day 5	0.110855	0.043349	0.0003701	0.110855	1780
Magazine Entries NCS - Days 4/5	0.11703	0.042933	9.147e-05	0.11703	1780
Probability Difference - Day 1	0.071243	0.036339	0.003279	0.071243	1780
Probability Difference - Day 2	0.11979	0.043638	0.0004233	0.11979	1780
Probability Difference - Day 3	0.158052	0.04453	9.368e-06	0.158052	1780
Probability Difference - Day 4	0.162205	0.044923	9.053e-06	0.162205	1780
Probability Difference - Day 5	0.149625	0.044658	4.506e-05	0.149625	1780
Probability Difference - Days 4/5	0.165064	0.045305	8.998e-06	0.165064	1780
Probability of Lever Press - Day 1	0.123495	0.04033	5.901e-06	0.123495	1780
Probability of Lever Press - Day 2	0.125781	0.042034	3.991e-05	0.125781	1780
Probability of Lever Press - Day 3	0.1163	0.04117	0.00011	0.1163	1780
Probability of Lever Press - Day 4	0.134235	0.043	3.549e-05	0.134235	1780
Probability of Lever Press - Day 5	0.160731	0.04446	2.352e-06	0.160731	1780
Probability of Lever Press - Days 4/5	0.16723	0.04461	1.162e-06	0.16723	1780
Probability of Magazine Entry - Day 1	0.057771	0.040422	0.07365	0.057771	1780
Probability of Magazine Entry - Day 2	0.093986	0.042127	0.004502	0.093986	1780
Probability of Magazine Entry - Day 3	0.154041	0.0444	1.742e-05	0.154041	1780
Probability of Magazine Entry - Day 4	0.180371	0.046129	4.527e-06	0.180371	1780
Probability of Magazine Entry - Day 5	0.136221	0.044962	0.000473	0.136221	1780
Probability of Magazine Entry - Days 4/5	0.169509	0.046311	1.954e-05	0.169509	1780
Response Bias - Day 1	0.111479	0.03998	5.051e-05	0.111479	1780
Response Bias - Day 2	0.145288	0.046125	0.0001627	0.145288	1780
Response Bias - Day 3	0.156826	0.044509	5.667e-06	0.156826	1780
Response Bias - Day 4	0.170257	0.044622	1.697e-06	0.170257	1780
Response Bias - Day 5	0.214405	0.046976	1.925e-08	0.214405	1780
Response Bias - Days 4/5	0.209561	0.0465	2.959e-08	0.209561	1780

### Sheet: Harlan
Phenotype	Vg	Std. Error	P-value	Vg - Percent	Sample Size
Average Latency to Lever Press - Day 1	0.094132	0.031533	8.78e-05	0.094132	2281
Average Latency to Lever Press - Day 2	0.063614	0.029464	0.004533	0.063614	2281
Average Latency to Lever Press - Day 3	0.046636	0.027292	0.02016	0.046636	2281
Average Latency to Lever Press - Day 4	0.062327	0.029607	0.007872	0.062327	2281
Average Latency to Lever Press - Day 5	0.048733	0.029485	0.04909	0.048733	2281
Average Latency to Lever Press - Days 4/5	0.078244	0.031626	0.004043	0.078244	2281
Average Latency to Magazine Entry - Day 1	0.078884	0.031578	0.001069	0.078884	2281
Average Latency to Magazine Entry - Day 2	0.063795	0.026912	0.0003142	0.063795	2281
Average Latency to Magazine Entry - Day 3	0.077733	0.026732	1.941e-06	0.077733	2281
Average Latency to Magazine Entry - Day 4	0.079135	0.026875	7.135e-07	0.079135	2281
Average Latency to Magazine Entry - Day 5	0.095378	0.028534	2.697e-08	0.095378	2281
Average Latency to Magazine Entry - Days 4/5	0.096677	0.028293	3.857e-09	0.096677	2281
PavCA Index Score - Day 1	0.083925	0.031795	0.000956	0.083925	2281
PavCA Index Score - Day 2	0.079609	0.02943	6.477e-05	0.079609	2281
PavCA Index Score - Day 3	0.079251	0.028037	1.479e-05	0.079251	2281
PavCA Index Score - Day 4	0.087058	0.029451	9.163e-06	0.087058	2281
PavCA Index Score - Day 5	0.070024	0.027908	0.000222	0.070024	2281
PavCA Index Score - Days 4/5	0.08799	0.029454	7.233e-06	0.08799	2281
Latency Score - Day 1	0.074049	0.031522	0.003788	0.074049	2281
Latency Score - Day 2	0.062531	0.027581	0.0008693	0.062531	2281
Latency Score - Day 3	0.069702	0.027374	0.0001287	0.069702	2281
Latency Score - Day 4	0.069897	0.028171	0.0002893	0.069897	2281
Latency Score - Day 5	0.070283	0.028498	0.0005024	0.070283	2281
Latency Score - Days 4/5	0.075708	0.028918	0.0001607	0.075708	2281
Lever Presses CS - Day 1	0.108697	0.031326	1.606e-06	0.108697	2281
Lever Presses CS - Day 2	0.083452	0.02985	6.067e-05	0.083452	2281
Lever Presses CS - Day 3	0.081386	0.028955	4.271e-05	0.081386	2281
Lever Presses CS - Day 4	0.081294	0.030102	0.0002316	0.081294	2281
Lever Presses CS - Day 5	0.090742	0.031336	0.0002999	0.090742	2281
Lever Presses CS - Days 4/5	0.095358	0.031505	9.166e-05	0.095358	2281
Magazine Entries CS - Day 1	0.063195	0.030405	0.009535	0.063195	2281
Magazine Entries CS - Day 2	0.060828	0.025338	0.0001226	0.060828	2281
Magazine Entries CS - Day 3	0.073323	0.025864	2.668e-06	0.073323	2281
Magazine Entries CS - Day 4	0.072403	0.026172	4.311e-06	0.072403	2281
Magazine Entries CS - Day 5	0.091997	0.028045	5.004e-08	0.091997	2281
Magazine Entries CS - Days 4/5	0.092703	0.028253	3.316e-08	0.092703	2281
Magazine Entries NCS - Day 1	0.056152	0.031122	0.03315	0.056152	2281
Magazine Entries NCS - Day 2	0.097904	0.030295	1.57e-06	0.097904	2281
Magazine Entries NCS - Day 3	0.076825	0.028441	3.26e-05	0.076825	2281
Magazine Entries NCS - Day 4	0.070503	0.02836	0.0004	0.070503	2281
Magazine Entries NCS - Day 5	0.019134	0.02423	0.1959	0.019134	2281
Magazine Entries NCS - Days 4/5	0.052751	0.027288	0.006946	0.052751	2281
Probability Difference - Day 1	0.089176	0.03272	0.00101	0.089176	2281
Probability Difference - Day 2	0.067514	0.028556	0.0006647	0.067514	2281
Probability Difference - Day 3	0.066453	0.027216	0.0002546	0.066453	2281
Probability Difference - Day 4	0.07733	0.027961	1.518e-05	0.07733	2281
Probability Difference - Day 5	0.06759	0.027509	0.0002365	0.06759	2281
Probability Difference - Days 4/5	0.07541	0.027957	3.649e-05	0.07541	2281
Probability of Lever Press - Day 1	0.099017	0.030584	9.125e-06	0.099017	2281
Probability of Lever Press - Day 2	0.061804	0.028042	0.001859	0.061804	2281
Probability of Lever Press - Day 3	0.06763	0.02821	0.0007592	0.06763	2281
Probability of Lever Press - Day 4	0.079472	0.030191	0.0005656	0.079472	2281
Probability of Lever Press - Day 5	0.07558	0.030337	0.001646	0.07558	2281
Probability of Lever Press - Days 4/5	0.073071	0.030228	0.001652	0.073071	2281
Probability of Magazine Entry - Day 1	0.081797	0.031516	0.0003827	0.081797	2281
Probability of Magazine Entry - Day 2	0.045088	0.025921	0.01078	0.045088	2281
Probability of Magazine Entry - Day 3	0.060499	0.02557	0.0002198	0.060499	2281
Probability of Magazine Entry - Day 4	0.055669	0.024479	0.0001863	0.055669	2281
Probability of Magazine Entry - Day 5	0.070475	0.026274	1.239e-05	0.070475	2281
Probability of Magazine Entry - Days 4/5	0.072261	0.026244	5.141e-06	0.072261	2281
Response Bias - Day 1	0.05016	0.026546	0.007357	0.05016	2281
Response Bias - Day 2	0.074056	0.027449	1.832e-05	0.074056	2281
Response Bias - Day 3	0.077129	0.026914	2.671e-06	0.077129	2281
Response Bias - Day 4	0.093746	0.029053	1.132e-07	0.093746	2281
Response Bias - Day 5	0.088461	0.027874	1.974e-07	0.088461	2281
Response Bias - Days 4/5	0.101412	0.029631	3.439e-08	0.101412	2281

### Sheet: CharlesRiver - C72
Phenotype	Vg	Std. Error	P-value	Vg - Percent	Sample Size
Average Latency to Lever Press - Day 1	0.028182	0.124007	0.4187	0.028182	358
Average Latency to Lever Press - Day 2	1e-06	0.137225	0.5	1e-06	358
Average Latency to Lever Press - Day 3	0.170897	0.151699	0.1445	0.170897	358
Average Latency to Lever Press - Day 4	0.150662	0.139983	0.1087	0.150662	358
Average Latency to Lever Press - Day 5	0.239443	0.156043	0.06037	0.239443	358
Average Latency to Lever Press - Days 4/5	0.232281	0.150797	0.04879	0.232281	358
Average Latency to Magazine Entry - Day 1	1e-06	0.134609	0.5	1e-06	358
Average Latency to Magazine Entry - Day 2	0.17718	0.142436	0.06876	0.17718	358
Average Latency to Magazine Entry - Day 3	0.347315	0.149249	0.00176	0.347315	358
Average Latency to Magazine Entry - Day 4	0.416508	0.15895	0.00214	0.416508	358
Average Latency to Magazine Entry - Day 5	0.331102	0.158539	0.009859	0.331102	358
Average Latency to Magazine Entry - Days 4/5	0.434384	0.158815	0.001191	0.434384	358
PavCA Index Score - Day 1	0.078909	0.145037	0.3303	0.078909	358
PavCA Index Score - Day 2	0.217501	0.154609	0.08101	0.217501	358
PavCA Index Score - Day 3	0.472316	0.158309	0.000796	0.472316	358
PavCA Index Score - Day 4	0.43446	0.159499	0.002061	0.43446	358
PavCA Index Score - Day 5	0.378254	0.158114	0.005305	0.378254	358
PavCA Index Score - Days 4/5	0.457416	0.158085	0.0009102	0.457416	358
Latency Score - Day 1	1e-06	0.137376	0.5	1e-06	358
Latency Score - Day 2	0.178121	0.148947	0.1028	0.178121	358
Latency Score - Day 3	0.443301	0.156697	0.001091	0.443301	358
Latency Score - Day 4	0.470347	0.158807	0.0008235	0.470347	358
Latency Score - Day 5	0.399353	0.158012	0.004153	0.399353	358
Latency Score - Days 4/5	0.500661	0.159046	0.0004447	0.500661	358
Lever Presses CS - Day 1	0.027364	0.115581	0.404	0.027364	358
Lever Presses CS - Day 2	1e-06	0.131417	0.5	1e-06	358
Lever Presses CS - Day 3	0.263261	0.157702	0.05475	0.263261	358
Lever Presses CS - Day 4	0.141653	0.1523	0.2023	0.141653	358
Lever Presses CS - Day 5	0.2709	0.164639	0.06404	0.2709	358
Lever Presses CS - Days 4/5	0.216594	0.155957	0.09196	0.216594	358
Magazine Entries CS - Day 1	0.010396	0.109876	0.4635	0.010396	358
Magazine Entries CS - Day 2	0.180794	0.142623	0.06884	0.180794	358
Magazine Entries CS - Day 3	0.383036	0.156102	0.002858	0.383036	358
Magazine Entries CS - Day 4	0.431199	0.157784	0.001571	0.431199	358
Magazine Entries CS - Day 5	0.415181	0.156326	0.001411	0.415181	358
Magazine Entries CS - Days 4/5	0.462141	0.155609	0.0004789	0.462141	358
Magazine Entries NCS - Day 1	0.172152	0.139732	0.06149	0.172152	358
Magazine Entries NCS - Day 2	0.293315	0.149798	0.01352	0.293315	358
Magazine Entries NCS - Day 3	0.146203	0.141102	0.1034	0.146203	358
Magazine Entries NCS - Day 4	0.230269	0.148971	0.03858	0.230269	358
Magazine Entries NCS - Day 5	0.220366	0.159331	0.09074	0.220366	358
Magazine Entries NCS - Days 4/5	0.279393	0.157354	0.03	0.279393	358
Probability Difference - Day 1	1e-06	0.137628	0.5	1e-06	358
Probability Difference - Day 2	0.209409	0.152535	0.08648	0.209409	358
Probability Difference - Day 3	0.398408	0.160686	0.005469	0.398408	358
Probability Difference - Day 4	0.333026	0.161011	0.01944	0.333026	358
Probability Difference - Day 5	0.346846	0.157858	0.01129	0.346846	358
Probability Difference - Days 4/5	0.378272	0.160752	0.007578	0.378272	358
Probability of Lever Press - Day 1	1e-06	0.109873	0.5	1e-06	358
Probability of Lever Press - Day 2	0.020087	0.139342	0.4692	0.020087	358
Probability of Lever Press - Day 3	0.132791	0.153581	0.2356	0.132791	358
Probability of Lever Press - Day 4	0.023098	0.137407	0.4592	0.023098	358
Probability of Lever Press - Day 5	0.242795	0.160585	0.07544	0.242795	358
Probability of Lever Press - Days 4/5	0.175282	0.150784	0.1207	0.175282	358
Probability of Magazine Entry - Day 1	1e-06	0.116904	0.5	1e-06	358
Probability of Magazine Entry - Day 2	0.29253	0.147569	0.009357	0.29253	358
Probability of Magazine Entry - Day 3	0.439475	0.157925	0.0009258	0.439475	358
Probability of Magazine Entry - Day 4	0.299213	0.162555	0.0343	0.299213	358
Probability of Magazine Entry - Day 5	0.33875	0.157191	0.006761	0.33875	358
Probability of Magazine Entry - Days 4/5	0.386081	0.159403	0.003698	0.386081	358
Response Bias - Day 1	0.21104	0.15173	0.08643	0.21104	358
Response Bias - Day 2	1e-06	0.138866	0.5	1e-06	358
Response Bias - Day 3	0.265904	0.154274	0.04261	0.265904	358
Response Bias - Day 4	0.19082	0.152592	0.1132	0.19082	358
Response Bias - Day 5	0.223808	0.160372	0.102	0.223808	358
Response Bias - Days 4/5	0.236168	0.154024	0.05928	0.236168	358

### Sheet: CharlesRiver - P09
Phenotype	Vg	Std. Error	P-value	Vg - Percent	Sample Size
Average Latency to Lever Press - Day 1	1e-06	0.167402	0.5	1e-06	327
Average Latency to Lever Press - Day 2	1e-06	0.153192	0.5	1e-06	327
Average Latency to Lever Press - Day 3	0.44023	0.188944	0.008852	0.44023	327
Average Latency to Lever Press - Day 4	0.241538	0.181091	0.1039	0.241538	327
Average Latency to Lever Press - Day 5	0.454156	0.189617	0.01087	0.454156	327
Average Latency to Lever Press - Days 4/5	0.569713	0.182027	0.001138	0.569713	327
Average Latency to Magazine Entry - Day 1	0.1132	0.157899	0.2195	0.1132	327
Average Latency to Magazine Entry - Day 2	0.072144	0.138599	0.2725	0.072144	327
Average Latency to Magazine Entry - Day 3	0.036725	0.129812	0.3745	0.036725	327
Average Latency to Magazine Entry - Day 4	0.367892	0.173637	0.008576	0.367892	327
Average Latency to Magazine Entry - Day 5	0.367566	0.187589	0.0296	0.367566	327
Average Latency to Magazine Entry - Days 4/5	0.418588	0.180382	0.007485	0.418588	327
PavCA Index Score - Day 1	0.068331	0.161835	0.3429	0.068331	327
PavCA Index Score - Day 2	0.096234	0.148264	0.2256	0.096234	327
PavCA Index Score - Day 3	0.366694	0.181621	0.01792	0.366694	327
PavCA Index Score - Day 4	0.517129	0.18135	0.001523	0.517129	327
PavCA Index Score - Day 5	0.614852	0.182229	0.0007223	0.614852	327
PavCA Index Score - Days 4/5	0.651704	0.17828	0.0002135	0.651704	327
Latency Score - Day 1	0.018643	0.133617	0.4424	0.018643	327
Latency Score - Day 2	0.146597	0.157274	0.1422	0.146597	327
Latency Score - Day 3	0.340433	0.180134	0.02302	0.340433	327
Latency Score - Day 4	0.580063	0.174877	0.0003093	0.580063	327
Latency Score - Day 5	0.575125	0.188025	0.002453	0.575125	327
Latency Score - Days 4/5	0.623744	0.178034	0.0003271	0.623744	327
Lever Presses CS - Day 1	1e-06	0.166289	0.5	1e-06	327
Lever Presses CS - Day 2	1e-06	0.140276	0.5	1e-06	327
Lever Presses CS - Day 3	0.405636	0.190608	0.02	0.405636	327
Lever Presses CS - Day 4	0.310752	0.180468	0.04263	0.310752	327
Lever Presses CS - Day 5	0.322316	0.196252	0.07304	0.322316	327
Lever Presses CS - Days 4/5	0.438276	0.185791	0.008975	0.438276	327
Magazine Entries CS - Day 1	0.174368	0.161514	0.105	0.174368	327
Magazine Entries CS - Day 2	1e-06	0.100078	0.5	1e-06	327
Magazine Entries CS - Day 3	0.059707	0.13745	0.3093	0.059707	327
Magazine Entries CS - Day 4	0.236404	0.170331	0.06099	0.236404	327
Magazine Entries CS - Day 5	0.264049	0.175444	0.05713	0.264049	327
Magazine Entries CS - Days 4/5	0.285826	0.173102	0.03705	0.285826	327
Magazine Entries NCS - Day 1	0.166365	0.164341	0.1368	0.166365	327
Magazine Entries NCS - Day 2	1e-06	0.126708	0.5	1e-06	327
Magazine Entries NCS - Day 3	1e-06	0.165814	0.5	1e-06	327
Magazine Entries NCS - Day 4	1e-06	0.133089	0.5	1e-06	327
Magazine Entries NCS - Day 5	1e-06	0.157404	0.5	1e-06	327
Magazine Entries NCS - Days 4/5	1e-06	0.154662	0.5	1e-06	327
Probability Difference - Day 1	0.01445	0.140918	0.4612	0.01445	327
Probability Difference - Day 2	0.044267	0.135875	0.359	0.044267	327
Probability Difference - Day 3	0.27592	0.176473	0.05791	0.27592	327
Probability Difference - Day 4	0.43728	0.178969	0.005023	0.43728	327
Probability Difference - Day 5	0.476526	0.182744	0.005815	0.476526	327
Probability Difference - Days 4/5	0.617287	0.179616	0.0005799	0.617287	327
Probability of Lever Press - Day 1	1e-06	0.164945	0.5	1e-06	327
Probability of Lever Press - Day 2	1e-06	0.148137	0.5	1e-06	327
Probability of Lever Press - Day 3	0.474153	0.184087	0.002466	0.474153	327
Probability of Lever Press - Day 4	0.077244	0.158529	0.3261	0.077244	327
Probability of Lever Press - Day 5	0.566994	0.188556	0.002346	0.566994	327
Probability of Lever Press - Days 4/5	0.504177	0.180324	0.001743	0.504177	327
Probability of Magazine Entry - Day 1	0.048766	0.142105	0.3563	0.048766	327
Probability of Magazine Entry - Day 2	1e-06	0.121956	0.5	1e-06	327
Probability of Magazine Entry - Day 3	0.027025	0.140616	0.4242	0.027025	327
Probability of Magazine Entry - Day 4	0.249018	0.166738	0.0462	0.249018	327
Probability of Magazine Entry - Day 5	0.057075	0.155531	0.3653	0.057075	327
Probability of Magazine Entry - Days 4/5	0.252443	0.182036	0.08949	0.252443	327
Response Bias - Day 1	1e-06	0.158672	0.5	1e-06	327
Response Bias - Day 2	1e-06	0.14484	0.5	1e-06	327
Response Bias - Day 3	0.261764	0.183211	0.0814	0.261764	327
Response Bias - Day 4	0.292688	0.185051	0.06119	0.292688	327
Response Bias - Day 5	0.522151	0.178536	0.001578	0.522151	327
Response Bias - Days 4/5	0.549405	0.183072	0.001724	0.549405	327

### Sheet: CharlesRiver - R04
Phenotype	Vg	Std. Error	P-value	Vg - Percent	Sample Size
Average Latency to Lever Press - Day 1	1e-06	0.079515	0.5	1e-06	650
Average Latency to Lever Press - Day 2	1e-06	0.081665	0.5	1e-06	650
Average Latency to Lever Press - Day 3	1e-06	0.059065	0.5	1e-06	650
Average Latency to Lever Press - Day 4	1e-06	0.051083	0.5	1e-06	650
Average Latency to Lever Press - Day 5	0.015281	0.054349	0.3631	0.015281	650
Average Latency to Lever Press - Days 4/5	0.008532	0.049651	0.4176	0.008532	650
Average Latency to Magazine Entry - Day 1	0.119762	0.090704	0.07834	0.119762	650
Average Latency to Magazine Entry - Day 2	0.097637	0.092886	0.1769	0.097637	650
Average Latency to Magazine Entry - Day 3	0.092143	0.096839	0.2538	0.092143	650
Average Latency to Magazine Entry - Day 4	0.017917	0.074309	0.4244	0.017917	650
Average Latency to Magazine Entry - Day 5	0.136087	0.09345	0.07566	0.136087	650
Average Latency to Magazine Entry - Days 4/5	0.032126	0.082343	0.3894	0.032126	650
PavCA Index Score - Day 1	1e-06	0.066564	0.5	1e-06	650
PavCA Index Score - Day 2	1e-06	0.0746	0.5	1e-06	650
PavCA Index Score - Day 3	1e-06	0.085864	0.5	1e-06	650
PavCA Index Score - Day 4	1e-06	0.063028	0.5	1e-06	650
PavCA Index Score - Day 5	1e-06	0.059624	0.5	1e-06	650
PavCA Index Score - Days 4/5	1e-06	0.056412	0.5	1e-06	650
Latency Score - Day 1	0.007317	0.071292	0.4728	0.007317	650
Latency Score - Day 2	0.047862	0.089577	0.3773	0.047862	650
Latency Score - Day 3	1e-06	0.082217	0.5	1e-06	650
Latency Score - Day 4	1e-06	0.061202	0.5	1e-06	650
Latency Score - Day 5	1e-06	0.057067	0.5	1e-06	650
Latency Score - Days 4/5	1e-06	0.056648	0.5	1e-06	650
Lever Presses CS - Day 1	1e-06	0.085426	0.5	1e-06	650
Lever Presses CS - Day 2	1e-06	0.087976	0.5	1e-06	650
Lever Presses CS - Day 3	1e-06	0.070473	0.5	1e-06	650
Lever Presses CS - Day 4	1e-06	0.048891	0.5	1e-06	650
Lever Presses CS - Day 5	1e-06	0.050223	0.5	1e-06	650
Lever Presses CS - Days 4/5	1e-06	0.050035	0.5	1e-06	650
Magazine Entries CS - Day 1	0.117288	0.091134	0.09686	0.117288	650
Magazine Entries CS - Day 2	0.105355	0.091963	0.1306	0.105355	650
Magazine Entries CS - Day 3	1e-06	0.088508	0.5	1e-06	650
Magazine Entries CS - Day 4	1e-06	0.077997	0.5	1e-06	650
Magazine Entries CS - Day 5	1e-06	0.083751	0.5	1e-06	650
Magazine Entries CS - Days 4/5	1e-06	0.076096	0.5	1e-06	650
Magazine Entries NCS - Day 1	0.258883	0.099732	0.00475	0.258883	650
Magazine Entries NCS - Day 2	0.04091	0.084125	0.3521	0.04091	650
Magazine Entries NCS - Day 3	0.089556	0.084977	0.1304	0.089556	650
Magazine Entries NCS - Day 4	1e-06	0.082524	0.5	1e-06	650
Magazine Entries NCS - Day 5	0.07906	0.090711	0.2398	0.07906	650
Magazine Entries NCS - Days 4/5	0.043367	0.086425	0.3709	0.043367	650
Probability Difference - Day 1	0.003754	0.062228	0.4791	0.003754	650
Probability Difference - Day 2	1e-06	0.07619	0.5	1e-06	650
Probability Difference - Day 3	1e-06	0.082661	0.5	1e-06	650
Probability Difference - Day 4	1e-06	0.069145	0.5	1e-06	650
Probability Difference - Day 5	0.001678	0.058237	0.4894	0.001678	650
Probability Difference - Days 4/5	1e-06	0.057513	0.5	1e-06	650
Probability of Lever Press - Day 1	1e-06	0.070512	0.5	1e-06	650
Probability of Lever Press - Day 2	1e-06	0.072732	0.5	1e-06	650
Probability of Lever Press - Day 3	1e-06	0.073448	0.5	1e-06	650
Probability of Lever Press - Day 4	1e-06	0.054238	0.5	1e-06	650
Probability of Lever Press - Day 5	0.003385	0.05258	0.4725	0.003385	650
Probability of Lever Press - Days 4/5	0.010221	0.055687	0.417	0.010221	650
Probability of Magazine Entry - Day 1	0.173026	0.095103	0.02502	0.173026	650
Probability of Magazine Entry - Day 2	0.097702	0.086588	0.09813	0.097702	650
Probability of Magazine Entry - Day 3	1e-06	0.085754	0.5	1e-06	650
Probability of Magazine Entry - Day 4	0.127712	0.093606	0.1045	0.127712	650
Probability of Magazine Entry - Day 5	0.15536	0.097384	0.07611	0.15536	650
Probability of Magazine Entry - Days 4/5	0.14325	0.093016	0.0685	0.14325	650
Response Bias - Day 1	1e-06	0.065566	0.5	1e-06	650
Response Bias - Day 2	1e-06	0.073995	0.5	1e-06	650
Response Bias - Day 3	1e-06	0.078996	0.5	1e-06	650
Response Bias - Day 4	0.001578	0.055989	0.4891	0.001578	650
Response Bias - Day 5	0.054988	0.081438	0.2307	0.054988	650
Response Bias - Days 4/5	0.073631	0.087124	0.1889	0.073631	650

### Sheet: CharlesRiver - R09
Phenotype	Vg	Std. Error	P-value	Vg - Percent	Sample Size
Average Latency to Lever Press - Day 1	1e-06	0.10176	0.5	1e-06	425
Average Latency to Lever Press - Day 2	0.242114	0.12923	0.01729	0.242114	425
Average Latency to Lever Press - Day 3	0.063592	0.107118	0.261	0.063592	425
Average Latency to Lever Press - Day 4	0.143113	0.126336	0.1364	0.143113	425
Average Latency to Lever Press - Day 5	0.111172	0.128246	0.2293	0.111172	425
Average Latency to Lever Press - Days 4/5	0.201756	0.133717	0.06956	0.201756	425
Average Latency to Magazine Entry - Day 1	1e-06	0.073218	0.5	1e-06	425
Average Latency to Magazine Entry - Day 2	1e-06	0.10613	0.5	1e-06	425
Average Latency to Magazine Entry - Day 3	1e-06	0.087654	0.5	1e-06	425
Average Latency to Magazine Entry - Day 4	0.157257	0.122846	0.09479	0.157257	425
Average Latency to Magazine Entry - Day 5	1e-06	0.10304	0.5	1e-06	425
Average Latency to Magazine Entry - Days 4/5	0.103513	0.122928	0.227	0.103513	425
PavCA Index Score - Day 1	1e-06	0.128414	0.5	1e-06	425
PavCA Index Score - Day 2	0.11369	0.123157	0.1919	0.11369	425
PavCA Index Score - Day 3	0.020716	0.0876	0.3975	0.020716	425
PavCA Index Score - Day 4	0.068565	0.122832	0.344	0.068565	425
PavCA Index Score - Day 5	1e-06	0.108083	0.5	1e-06	425
PavCA Index Score - Days 4/5	0.084864	0.12504	0.3011	0.084864	425
Latency Score - Day 1	1e-06	0.117072	0.5	1e-06	425
Latency Score - Day 2	0.079145	0.111288	0.2307	0.079145	425
Latency Score - Day 3	0.028303	0.094333	0.3741	0.028303	425
Latency Score - Day 4	0.128831	0.12532	0.1742	0.128831	425
Latency Score - Day 5	0.071082	0.122021	0.327	0.071082	425
Latency Score - Days 4/5	0.137384	0.128756	0.1681	0.137384	425
Lever Presses CS - Day 1	1e-06	0.102148	0.5	1e-06	425
Lever Presses CS - Day 2	0.241746	0.136201	0.03172	0.241746	425
Lever Presses CS - Day 3	0.074247	0.117144	0.2768	0.074247	425
Lever Presses CS - Day 4	0.327632	0.140956	0.009946	0.327632	425
Lever Presses CS - Day 5	0.283853	0.144161	0.02893	0.283853	425
Lever Presses CS - Days 4/5	0.241789	0.13964	0.04649	0.241789	425
Magazine Entries CS - Day 1	1e-06	0.102476	0.5	1e-06	425
Magazine Entries CS - Day 2	0.222715	0.142477	0.06183	0.222715	425
Magazine Entries CS - Day 3	0.147585	0.117491	0.04383	0.147585	425
Magazine Entries CS - Day 4	0.130029	0.121631	0.1106	0.130029	425
Magazine Entries CS - Day 5	0.075373	0.116398	0.2581	0.075373	425
Magazine Entries CS - Days 4/5	0.162328	0.128748	0.08749	0.162328	425
Magazine Entries NCS - Day 1	0.24587	0.140526	0.02758	0.24587	425
Magazine Entries NCS - Day 2	0.156994	0.130186	0.1187	0.156994	425
Magazine Entries NCS - Day 3	0.136663	0.124366	0.1037	0.136663	425
Magazine Entries NCS - Day 4	0.226373	0.139391	0.0533	0.226373	425
Magazine Entries NCS - Day 5	0.177195	0.132129	0.04831	0.177195	425
Magazine Entries NCS - Days 4/5	0.201789	0.137394	0.05337	0.201789	425
Probability Difference - Day 1	1e-06	0.131865	0.5	1e-06	425
Probability Difference - Day 2	0.048185	0.116618	0.3815	0.048185	425
Probability Difference - Day 3	0.032617	0.088284	0.3293	0.032617	425
Probability Difference - Day 4	1e-06	0.113923	0.5	1e-06	425
Probability Difference - Day 5	1e-06	0.107814	0.5	1e-06	425
Probability Difference - Days 4/5	0.018849	0.115128	0.4755	0.018849	425
Probability of Lever Press - Day 1	1e-06	0.075641	0.5	1e-06	425
Probability of Lever Press - Day 2	0.29925	0.133006	0.005971	0.29925	425
Probability of Lever Press - Day 3	0.037906	0.095306	0.3321	0.037906	425
Probability of Lever Press - Day 4	0.060161	0.122728	0.3691	0.060161	425
Probability of Lever Press - Day 5	0.146569	0.133708	0.1683	0.146569	425
Probability of Lever Press - Days 4/5	0.22801	0.139743	0.0588	0.22801	425
Probability of Magazine Entry - Day 1	1e-06	0.095985	0.5	1e-06	425
Probability of Magazine Entry - Day 2	0.009106	0.111563	0.4897	0.009106	425
Probability of Magazine Entry - Day 3	1e-06	0.092551	0.4997	1e-06	425
Probability of Magazine Entry - Day 4	1e-06	0.121867	0.5	1e-06	425
Probability of Magazine Entry - Day 5	1e-06	0.102027	0.5	1e-06	425
Probability of Magazine Entry - Days 4/5	1e-06	0.119681	0.5	1e-06	425
Response Bias - Day 1	1e-06	0.126578	0.5	1e-06	425
Response Bias - Day 2	1e-06	0.108234	0.5	1e-06	425
Response Bias - Day 3	1e-06	0.081645	0.5	1e-06	425
Response Bias - Day 4	0.146884	0.134299	0.1865	0.146884	425
Response Bias - Day 5	0.218001	0.140479	0.08318	0.218001	425
Response Bias - Days 4/5	0.26522	0.13972	0.03213	0.26522	425

### Sheet: Harlan - 202A
Phenotype	Vg	Std. Error	P-value	Vg - Percent	Sample Size
Average Latency to Lever Press - Day 1	0.045785	0.043671	0.1618	0.045785	1108
Average Latency to Lever Press - Day 2	0.08614	0.048049	0.02972	0.08614	1108
Average Latency to Lever Press - Day 3	1e-06	0.035824	0.5	1e-06	1108
Average Latency to Lever Press - Day 4	0.081766	0.046897	0.03805	0.081766	1108
Average Latency to Lever Press - Day 5	0.070623	0.044817	0.0331	0.070623	1108
Average Latency to Lever Press - Days 4/5	0.094207	0.048314	0.02036	0.094207	1108
Average Latency to Magazine Entry - Day 1	0.019181	0.03067	0.1938	0.019181	1108
Average Latency to Magazine Entry - Day 2	0.050453	0.034202	0.006954	0.050453	1108
Average Latency to Magazine Entry - Day 3	0.072514	0.04073	0.003459	0.072514	1108
Average Latency to Magazine Entry - Day 4	0.110975	0.046932	0.001053	0.110975	1108
Average Latency to Magazine Entry - Day 5	0.142807	0.050276	7.309e-05	0.142807	1108
Average Latency to Magazine Entry - Days 4/5	0.101683	0.045305	0.000872	0.101683	1108
PavCA Index Score - Day 1	0.077614	0.045389	0.01279	0.077614	1108
PavCA Index Score - Day 2	0.068724	0.042573	0.01164	0.068724	1108
PavCA Index Score - Day 3	0.07977	0.04312	0.005408	0.07977	1108
PavCA Index Score - Day 4	0.129773	0.048517	0.0006434	0.129773	1108
PavCA Index Score - Day 5	0.091149	0.045487	0.005354	0.091149	1108
PavCA Index Score - Days 4/5	0.124807	0.048132	0.0007627	0.124807	1108
Latency Score - Day 1	0.053874	0.042544	0.05387	0.053874	1108
Latency Score - Day 2	0.056611	0.039855	0.01989	0.056611	1108
Latency Score - Day 3	0.078291	0.043073	0.006184	0.078291	1108
Latency Score - Day 4	0.126014	0.04812	0.0006579	0.126014	1108
Latency Score - Day 5	0.090933	0.045105	0.004124	0.090933	1108
Latency Score - Days 4/5	0.121204	0.04792	0.0007921	0.121204	1108
Lever Presses CS - Day 1	0.085434	0.045859	0.0179	0.085434	1108
Lever Presses CS - Day 2	0.055835	0.044926	0.1093	0.055835	1108
Lever Presses CS - Day 3	0.046338	0.040704	0.1016	0.046338	1108
Lever Presses CS - Day 4	0.127473	0.049186	0.001177	0.127473	1108
Lever Presses CS - Day 5	0.133753	0.049119	0.0003806	0.133753	1108
Lever Presses CS - Days 4/5	0.142007	0.050069	0.0003343	0.142007	1108
Magazine Entries CS - Day 1	0.045301	0.038648	0.05542	0.045301	1108
Magazine Entries CS - Day 2	0.043118	0.032957	0.01657	0.043118	1108
Magazine Entries CS - Day 3	0.058808	0.037902	0.008712	0.058808	1108
Magazine Entries CS - Day 4	0.096827	0.045607	0.002439	0.096827	1108
Magazine Entries CS - Day 5	0.122118	0.048801	0.0006383	0.122118	1108
Magazine Entries CS - Days 4/5	0.099857	0.045127	0.001278	0.099857	1108
Magazine Entries NCS - Day 1	0.00125	0.028453	0.4825	0.00125	1108
Magazine Entries NCS - Day 2	0.111551	0.047264	0.0004605	0.111551	1108
Magazine Entries NCS - Day 3	0.09085	0.045695	0.001069	0.09085	1108
Magazine Entries NCS - Day 4	0.117451	0.049475	0.001355	0.117451	1108
Magazine Entries NCS - Day 5	0.030614	0.037459	0.1575	0.030614	1108
Magazine Entries NCS - Days 4/5	0.100751	0.049014	0.006136	0.100751	1108
Probability Difference - Day 1	0.077539	0.045573	0.01647	0.077539	1108
Probability Difference - Day 2	0.057467	0.040362	0.02285	0.057467	1108
Probability Difference - Day 3	0.063908	0.041271	0.01955	0.063908	1108
Probability Difference - Day 4	0.10896	0.046871	0.002445	0.10896	1108
Probability Difference - Day 5	0.079546	0.044723	0.0132	0.079546	1108
Probability Difference - Days 4/5	0.098679	0.045846	0.004351	0.098679	1108
Probability of Lever Press - Day 1	0.072358	0.043969	0.03004	0.072358	1108
Probability of Lever Press - Day 2	0.036476	0.042245	0.2091	0.036476	1108
Probability of Lever Press - Day 3	0.044959	0.041419	0.1234	0.044959	1108
Probability of Lever Press - Day 4	0.109489	0.047122	0.003553	0.109489	1108
Probability of Lever Press - Day 5	0.076586	0.043636	0.01051	0.076586	1108
Probability of Lever Press - Days 4/5	0.096144	0.046345	0.007591	0.096144	1108
Probability of Magazine Entry - Day 1	0.052163	0.042243	0.04774	0.052163	1108
Probability of Magazine Entry - Day 2	0.041396	0.034338	0.02949	0.041396	1108
Probability of Magazine Entry - Day 3	0.04413	0.036766	0.04265	0.04413	1108
Probability of Magazine Entry - Day 4	0.08625	0.044964	0.009159	0.08625	1108
Probability of Magazine Entry - Day 5	0.069564	0.042341	0.01571	0.069564	1108
Probability of Magazine Entry - Days 4/5	0.08814	0.044663	0.005596	0.08814	1108
Response Bias - Day 1	0.061757	0.04049	0.01822	0.061757	1108
Response Bias - Day 2	0.065284	0.042135	0.01924	0.065284	1108
Response Bias - Day 3	0.055359	0.038748	0.02444	0.055359	1108
Response Bias - Day 4	0.099719	0.047417	0.005843	0.099719	1108
Response Bias - Day 5	0.085697	0.045508	0.009296	0.085697	1108
Response Bias - Days 4/5	0.099586	0.04694	0.004644	0.099586	1108

### Sheet: Harlan - 206
Phenotype	Vg	Std. Error	P-value	Vg - Percent	Sample Size
Average Latency to Lever Press - Day 1	0.104901	0.056061	0.01124	0.104901	762
Average Latency to Lever Press - Day 2	0.093609	0.056161	0.02379	0.093609	762
Average Latency to Lever Press - Day 3	0.11817	0.058827	0.008991	0.11817	762
Average Latency to Lever Press - Day 4	0.108095	0.059008	0.03137	0.108095	762
Average Latency to Lever Press - Day 5	0.044329	0.050934	0.2769	0.044329	762
Average Latency to Lever Press - Days 4/5	0.122705	0.062245	0.02993	0.122705	762
Average Latency to Magazine Entry - Day 1	0.038019	0.046379	0.2154	0.038019	762
Average Latency to Magazine Entry - Day 2	0.065817	0.050131	0.0678	0.065817	762
Average Latency to Magazine Entry - Day 3	0.044196	0.043907	0.128	0.044196	762
Average Latency to Magazine Entry - Day 4	0.021625	0.046141	0.412	0.021625	762
Average Latency to Magazine Entry - Day 5	0.073566	0.050411	0.04621	0.073566	762
Average Latency to Magazine Entry - Days 4/5	0.06888	0.052619	0.08769	0.06888	762
PavCA Index Score - Day 1	0.093849	0.054075	0.01384	0.093849	762
PavCA Index Score - Day 2	0.092583	0.052621	0.01211	0.092583	762
PavCA Index Score - Day 3	0.073087	0.05027	0.05071	0.073087	762
PavCA Index Score - Day 4	0.09542	0.057753	0.05451	0.09542	762
PavCA Index Score - Day 5	0.104735	0.057613	0.0262	0.104735	762
PavCA Index Score - Days 4/5	0.11887	0.060045	0.01934	0.11887	762
Latency Score - Day 1	0.07639	0.049908	0.02784	0.07639	762
Latency Score - Day 2	0.090989	0.052032	0.01331	0.090989	762
Latency Score - Day 3	0.088593	0.052185	0.02354	0.088593	762
Latency Score - Day 4	0.089238	0.056529	0.06247	0.089238	762
Latency Score - Day 5	0.118778	0.059126	0.01339	0.118778	762
Latency Score - Days 4/5	0.128004	0.060644	0.01166	0.128004	762
Lever Presses CS - Day 1	0.149285	0.060427	0.0005089	0.149285	762
Lever Presses CS - Day 2	0.050873	0.04906	0.1285	0.050873	762
Lever Presses CS - Day 3	0.099478	0.056807	0.02874	0.099478	762
Lever Presses CS - Day 4	0.099004	0.057885	0.04759	0.099004	762
Lever Presses CS - Day 5	1e-06	0.038602	0.5	1e-06	762
Lever Presses CS - Days 4/5	0.097662	0.057564	0.05359	0.097662	762
Magazine Entries CS - Day 1	1e-06	0.033635	0.5	1e-06	762
Magazine Entries CS - Day 2	0.034089	0.04117	0.1749	0.034089	762
Magazine Entries CS - Day 3	0.013199	0.034517	0.3421	0.013199	762
Magazine Entries CS - Day 4	0.023221	0.041665	0.301	0.023221	762
Magazine Entries CS - Day 5	0.043195	0.048599	0.1981	0.043195	762
Magazine Entries CS - Days 4/5	0.016577	0.039283	0.3474	0.016577	762
Magazine Entries NCS - Day 1	1e-06	0.040877	0.5	1e-06	762
Magazine Entries NCS - Day 2	0.024489	0.040308	0.2713	0.024489	762
Magazine Entries NCS - Day 3	0.021652	0.038596	0.2706	0.021652	762
Magazine Entries NCS - Day 4	0.029755	0.038789	0.1677	0.029755	762
Magazine Entries NCS - Day 5	0.041671	0.037658	0.0473	0.041671	762
Magazine Entries NCS - Days 4/5	0.040965	0.039296	0.06531	0.040965	762
Probability Difference - Day 1	0.073194	0.050886	0.04465	0.073194	762
Probability Difference - Day 2	0.077757	0.049397	0.02185	0.077757	762
Probability Difference - Day 3	0.042736	0.045318	0.1704	0.042736	762
Probability Difference - Day 4	0.052891	0.051287	0.2014	0.052891	762
Probability Difference - Day 5	0.073348	0.053325	0.1029	0.073348	762
Probability Difference - Days 4/5	0.074898	0.054031	0.1065	0.074898	762
Probability of Lever Press - Day 1	0.11109	0.057805	0.01387	0.11109	762
Probability of Lever Press - Day 2	0.106656	0.05697	0.0109	0.106656	762
Probability of Lever Press - Day 3	0.103174	0.055807	0.01095	0.103174	762
Probability of Lever Press - Day 4	0.061896	0.051403	0.1298	0.061896	762
Probability of Lever Press - Day 5	0.051932	0.04987	0.1717	0.051932	762
Probability of Lever Press - Days 4/5	0.088511	0.056144	0.06222	0.088511	762
Probability of Magazine Entry - Day 1	0.01517	0.041933	0.4023	0.01517	762
Probability of Magazine Entry - Day 2	0.06031	0.048023	0.07572	0.06031	762
Probability of Magazine Entry - Day 3	0.003973	0.029082	0.4424	0.003973	762
Probability of Magazine Entry - Day 4	1e-06	0.041231	0.5	1e-06	762
Probability of Magazine Entry - Day 5	1e-06	0.033678	0.5	1e-06	762
Probability of Magazine Entry - Days 4/5	1e-06	0.034836	0.5	1e-06	762
Response Bias - Day 1	0.030371	0.040752	0.2028	0.030371	762
Response Bias - Day 2	0.012315	0.03439	0.352	0.012315	762
Response Bias - Day 3	0.08021	0.050449	0.02614	0.08021	762
Response Bias - Day 4	0.12308	0.063315	0.03605	0.12308	762
Response Bias - Day 5	0.051546	0.050954	0.1554	0.051546	762
Response Bias - Days 4/5	0.097616	0.059489	0.04609	0.097616	762

### Sheet: Harlan - 217
Phenotype	Vg	Std. Error	P-value	Vg - Percent	Sample Size
Average Latency to Lever Press - Day 1	0.171531	0.118736	0.06186	0.171531	351
Average Latency to Lever Press - Day 2	1e-06	0.08971	0.5	1e-06	351
Average Latency to Lever Press - Day 3	0.103368	0.103175	0.1354	0.103368	351
Average Latency to Lever Press - Day 4	0.083261	0.092409	0.1274	0.083261	351
Average Latency to Lever Press - Day 5	0.080097	0.088092	0.1331	0.080097	351
Average Latency to Lever Press - Days 4/5	0.056532	0.087601	0.2335	0.056532	351
Average Latency to Magazine Entry - Day 1	1e-06	0.096074	0.5	1e-06	351
Average Latency to Magazine Entry - Day 2	0.008144	0.07535	0.4552	0.008144	351
Average Latency to Magazine Entry - Day 3	0.10082	0.115201	0.1897	0.10082	351
Average Latency to Magazine Entry - Day 4	0.036552	0.07257	0.2468	0.036552	351
Average Latency to Magazine Entry - Day 5	0.099479	0.104353	0.1236	0.099479	351
Average Latency to Magazine Entry - Days 4/5	0.043016	0.079857	0.2424	0.043016	351
PavCA Index Score - Day 1	0.1301	0.121282	0.1608	0.1301	351
PavCA Index Score - Day 2	0.019403	0.085342	0.4094	0.019403	351
PavCA Index Score - Day 3	0.109441	0.107926	0.1304	0.109441	351
PavCA Index Score - Day 4	0.092167	0.091257	0.08277	0.092167	351
PavCA Index Score - Day 5	0.084805	0.095067	0.1462	0.084805	351
PavCA Index Score - Days 4/5	0.064959	0.088307	0.1867	0.064959	351
Latency Score - Day 1	1e-06	0.108692	0.5	1e-06	351
Latency Score - Day 2	1e-06	0.083485	0.5	1e-06	351
Latency Score - Day 3	0.124288	0.107638	0.09463	0.124288	351
Latency Score - Day 4	0.082858	0.089832	0.1073	0.082858	351
Latency Score - Day 5	0.070566	0.092973	0.1942	0.070566	351
Latency Score - Days 4/5	0.071827	0.090703	0.1699	0.071827	351
Lever Presses CS - Day 1	0.285435	0.127933	0.007792	0.285435	351
Lever Presses CS - Day 2	0.043876	0.09815	0.3397	0.043876	351
Lever Presses CS - Day 3	0.192351	0.11439	0.02352	0.192351	351
Lever Presses CS - Day 4	0.13929	0.096327	0.01756	0.13929	351
Lever Presses CS - Day 5	0.04578	0.08526	0.2765	0.04578	351
Lever Presses CS - Days 4/5	0.095961	0.095924	0.1186	0.095961	351
Magazine Entries CS - Day 1	1e-06	0.100795	0.5	1e-06	351
Magazine Entries CS - Day 2	0.006711	0.067269	0.4552	0.006711	351
Magazine Entries CS - Day 3	0.132433	0.109308	0.05449	0.132433	351
Magazine Entries CS - Day 4	0.056425	0.075359	0.1371	0.056425	351
Magazine Entries CS - Day 5	0.109013	0.095645	0.05311	0.109013	351
Magazine Entries CS - Days 4/5	0.062145	0.080719	0.1385	0.062145	351
Magazine Entries NCS - Day 1	0.182176	0.120275	0.03933	0.182176	351
Magazine Entries NCS - Day 2	0.022714	0.086042	0.3918	0.022714	351
Magazine Entries NCS - Day 3	0.073588	0.090348	0.1403	0.073588	351
Magazine Entries NCS - Day 4	0.09023	0.10734	0.1698	0.09023	351
Magazine Entries NCS - Day 5	0.022761	0.065533	0.3227	0.022761	351
Magazine Entries NCS - Days 4/5	0.032159	0.075071	0.2897	0.032159	351
Probability Difference - Day 1	1e-06	0.094983	0.5	1e-06	351
Probability Difference - Day 2	0.004225	0.075629	0.4783	0.004225	351
Probability Difference - Day 3	0.068891	0.095626	0.2051	0.068891	351
Probability Difference - Day 4	0.049035	0.079731	0.2108	0.049035	351
Probability Difference - Day 5	0.060988	0.090891	0.2251	0.060988	351
Probability Difference - Days 4/5	0.051553	0.084974	0.2328	0.051553	351
Probability of Lever Press - Day 1	0.33925	0.128783	0.001608	0.33925	351
Probability of Lever Press - Day 2	0.05413	0.09565	0.2743	0.05413	351
Probability of Lever Press - Day 3	0.177264	0.10767	0.01989	0.177264	351
Probability of Lever Press - Day 4	0.085794	0.091564	0.1142	0.085794	351
Probability of Lever Press - Day 5	0.082041	0.098292	0.1792	0.082041	351
Probability of Lever Press - Days 4/5	0.069148	0.089708	0.1809	0.069148	351
Probability of Magazine Entry - Day 1	1e-06	0.087893	0.5	1e-06	351
Probability of Magazine Entry - Day 2	1e-06	0.067262	0.5	1e-06	351
Probability of Magazine Entry - Day 3	1e-06	0.087305	0.5	1e-06	351
Probability of Magazine Entry - Day 4	1e-06	0.058413	0.5	1e-06	351
Probability of Magazine Entry - Day 5	0.031433	0.081127	0.3211	0.031433	351
Probability of Magazine Entry - Days 4/5	1e-06	0.064106	0.5	1e-06	351
Response Bias - Day 1	0.35444	0.129688	0.0009697	0.35444	351
Response Bias - Day 2	0.020673	0.087875	0.4106	0.020673	351
Response Bias - Day 3	0.110438	0.10596	0.1042	0.110438	351
Response Bias - Day 4	0.074411	0.083709	0.1025	0.074411	351
Response Bias - Day 5	0.144669	0.109246	0.06164	0.144669	351
Response Bias - Days 4/5	0.091209	0.093159	0.1093	0.091209	351
