## Supplementary material for "Genetic characterization of outbred Sprague Dawley rats and utility for genome-wide association studies": S7_Table - LDSC_Intercepts_Subpops

### Sheet: LDSC_Intercepts_Subpops
Phenotype Abbreviation	CR_R09_int	CR_R09_sd	CR_R09_lambda	CR_R04_int	CR_R04_sd	CR_R04_lambda	CR_C72_int	CR_C72_sd	CR_C72_lambda	CR_P09_int	CR_P09_sd	CR_P09_lambda	Har_202A_int	Har_202A_sd	Har_202A_lambda	Har_206_int	Har_206_sd	Har_206_lambda	Har_217_int	Har_217_sd	Har_217_lambda
LeverCS_D1	1.0975	0.029	1.0405	1.0486	0.0232	0.9868	0.9736	0.0229	1.0405	1.0147	0.0234	1.0864	1.0282	0.0259	1.0527	0.9832	0.0237	1.207	1.0666	0.0285	1.2038
LeverCS_D2	1.0358	0.0258	0.9809	1.0608	0.0241	0.9634	0.9564	0.0241	1.0195	1.0517	0.0284	1.0649	1.0076	0.0244	1.1491	1.0535	0.03	1.1843	1.0937	0.0321	0.978
LeverCS_D3	1.0442	0.0234	1.0016	0.9935	0.0223	0.9751	1.0075	0.0264	1.0345	1.1312	0.029	1.0741	1.0047	0.0242	1.1683	1.0352	0.0285	1.1619	1.044	0.0298	1.071
LeverCS_D4	1.0808	0.0252	0.9288	1.0246	0.0247	1.0285	0.9463	0.0235	1.0496	1.1377	0.0274	1.1175	0.9989	0.0234	1.2038	1.0414	0.0274	1.0895	1.0485	0.0286	1.0345
LeverCS_D5	1.0674	0.0265	0.9605	1.0441	0.0258	1.0375	0.9607	0.0236	1.0225	1.1316	0.0281	1.0436	1.0827	0.0271	1.2498	0.9627	0.0234	1.0926	1.1093	0.0269	1.0618
LeverCS_D4D5	1.0629	0.0272	0.9117	1.0428	0.027	1.0345	0.9395	0.0243	1.0436	1.1167	0.0278	1.0833	1.0587	0.0258	1.2464	1.0147	0.026	1.0802	1.0796	0.0277	1.0588
MagazineCS_D1	0.9814	0.0224	1.0195	1.0429	0.0247	1.1238	1.0797	0.0288	1.0649	1.0827	0.0268	1.1207	0.9692	0.0235	1.0649	0.9645	0.0207	0.9868	1.0124	0.0266	1.0075
MagazineCS_D2	1.043	0.0242	1.0649	1.1319	0.0262	1.0895	0.9982	0.0215	1.0895	1.0201	0.0278	0.9839	1.0517	0.0243	1.0345	0.9896	0.0211	1.071	1.1472	0.0336	1.0926
MagazineCS_D3	1.082	0.0248	0.9605	1.0298	0.0218	1.0527	1.0711	0.0256	1.1207	1.0438	0.0265	1.0802	1.0217	0.025	1.0135	0.9888	0.0229	1.0345	1.0457	0.0262	1.2201
MagazineCS_D4	1.0443	0.0255	0.9898	0.9661	0.0229	1.1144	1.0401	0.0254	1.1396	1.0793	0.0263	1.1301	0.983	0.0252	0.9547	1.0357	0.026	1.0588	1.0221	0.0251	1.0895
MagazineCS_D5	1.0037	0.0232	0.9547	0.9525	0.0245	1.0957	1.0101	0.0239	1.1144	0.9962	0.024	1.0895	1.0158	0.0256	1.0557	0.9625	0.0218	1.0741	1.0203	0.0244	1.1364
MagazineCS_D4D5	1.0195	0.0238	0.9721	0.951	0.0236	1.1144	1.0321	0.0249	1.1523	1.0446	0.0247	1.0926	1.0144	0.0262	0.9809	0.9822	0.0231	1.0618	1.0092	0.0243	1.0741
MagazineNCS_D1	1.0258	0.0257	1.071	0.9848	0.0232	1.1364	1.049	0.0279	1.1587	1.0642	0.0247	1.0957	1.0043	0.0259	1.1779	0.9301	0.0199	1.0741	0.9846	0.0268	1.1779
MagazineNCS_D2	1.1036	0.0293	1.0046	1.0221	0.0234	1.0864	0.9646	0.0232	1.1619	1.0668	0.027	0.9957	1.0693	0.0287	1.0988	0.965	0.0219	1.0527	1.1033	0.032	1.0135
MagazineNCS_D3	1.0543	0.0282	1.0957	0.995	0.02	1.0802	1.1315	0.03	1.1491	1.0915	0.0299	0.9576	1.0649	0.0271	1.1019	0.9747	0.0244	1.1396	1.1782	0.0359	1.0105
MagazineNCS_D4	1.0456	0.0257	1.1683	0.9802	0.0205	1.0895	1.0577	0.0211	1.1651	1.0461	0.0274	0.9898	1.003	0.0291	1.0436	1.0305	0.0238	1.1364	0.999	0.0307	1.0926
MagazineNCS_D5	1.0193	0.0246	1.0165	0.9703	0.0221	1.0588	1.0783	0.0289	1.0496	1.0261	0.025	0.9316	1.0359	0.0275	1.0345	1.0163	0.0233	1.071	1.0277	0.0246	1.0225
MagazineNCS_D4D5	1.0292	0.0252	1.1113	0.959	0.0226	1.0772	1.0625	0.0252	1.1238	1.0296	0.0258	0.9004	1.0042	0.0297	1.0285	1.0166	0.0241	1.1207	0.9974	0.0255	1.0436
ProbLever_D1	1.0566	0.0289	1.0135	1.0307	0.0239	0.9809	0.9859	0.0238	1.0557	0.9933	0.0234	1.0345	1.0243	0.0268	1.105	0.9938	0.0233	1.194	1.0779	0.0267	1.1651
ProbLever_D2	0.9986	0.0239	0.9927	1.0001	0.0219	0.978	0.9491	0.0228	0.9986	1.066	0.0274	1.0864	1.0522	0.0247	1.1019	0.9929	0.0284	1.1587	1.0931	0.0308	0.9898
ProbLever_D3	1.0413	0.0238	1.0105	1.0122	0.0252	0.9663	1.0228	0.0259	1.0345	1.1311	0.0282	1.0895	1.0184	0.0238	1.2005	1.0137	0.0277	1.1428	1.0282	0.029	1.0926
ProbLever_D4	1.0199	0.0243	0.9868	1.0336	0.0251	0.9898	0.951	0.0246	1.0772	1.1263	0.0261	1.0957	0.9891	0.0228	1.2664	1.0968	0.0296	1.0957	1.075	0.0293	1.0195
ProbLever_D5	1.0646	0.0258	0.9374	1.0148	0.0244	1.0466	0.9778	0.0247	1.0255	1.1397	0.0296	1.0466	1.0398	0.026	1.2332	0.9552	0.0242	1.0527	1.1024	0.0269	1.0957
ProbLever_D4D5	1.0377	0.025	0.9202	1.0435	0.0261	1.0527	0.9417	0.0242	1.0679	1.1626	0.0283	1.1207	1.0343	0.0265	1.2398	1.016	0.0279	1.0527	1.0762	0.0269	1.0679
ProbMag_D1	1.0018	0.0242	1.0375	1.0611	0.0245	1.1779	1.0442	0.027	1.0016	1.1125	0.0276	1.0802	0.9951	0.0245	1.1175	0.9442	0.0208	1.1113	1.0115	0.0246	0.9927
ProbMag_D2	1.0731	0.0253	1.0649	1.099	0.0242	1.1285	1.0153	0.0223	1.1113	1.0565	0.027	1.0135	1.05	0.0227	1.0833	0.9969	0.0226	1.0527	1.046	0.0286	1.1747
ProbMag_D3	1.0868	0.0257	0.9605	1.0867	0.0237	1.0772	1.0488	0.0276	1.1973	1.063	0.0254	1.0679	1.0326	0.0269	0.9316	0.9708	0.0206	1.0105	1.0126	0.0259	1.0557
ProbMag_D4	1.0571	0.0243	1.0105	1.0283	0.0237	1.1747	0.9894	0.025	1.127	1.0348	0.0263	1.1175	0.9628	0.0263	0.9692	1.0428	0.0232	0.9898	0.9881	0.0239	0.9898
ProbMag_D5	1.0023	0.0227	1.0165	0.9667	0.0237	1.0802	1.0196	0.0251	1.127	1.0179	0.0257	1.0833	0.9745	0.0258	1.0285	0.926	0.0201	1.0135	1.0224	0.0265	1.0255
ProbMag_D4D5	1.007	0.0226	1.0016	0.9829	0.0232	1.1333	1.0127	0.0258	1.1301	1.0272	0.0253	1.0802	1.0191	0.0273	0.9547	0.9652	0.0227	1.0255	0.9981	0.0237	1.0016
AvgLatLev_D1	1.0677	0.0288	1.0345	1.0196	0.0242	0.9957	0.9908	0.0237	1.1144	0.9938	0.023	1.0195	0.9957	0.0278	1.0255	0.9968	0.026	1.2398	1.0328	0.0258	1.0772
AvgLatLev_D2	0.9891	0.0239	0.9374	1.0401	0.0236	1.0075	0.9367	0.023	0.9605	1.0838	0.0287	1.0588	1.0433	0.0258	1.1428	1.0402	0.0295	1.1973	1.0981	0.0314	0.9663
AvgLatLev_D3	1.0069	0.0237	0.9259	0.9827	0.024	1.0046	1.0206	0.0258	1.0496	1.1398	0.0285	1.0405	1.0041	0.0239	1.1364	1.0126	0.0286	1.1587	1.0815	0.0262	1.0649
AvgLatLev_D4	0.9871	0.0242	0.9202	1.061	0.0242	0.9692	0.9261	0.0242	1.0864	1.1649	0.0278	1.0833	1.0142	0.0226	1.1491	1.0049	0.0263	1.1207	1.0959	0.0262	1.0618
AvgLatLev_D5	1.0263	0.0272	0.9117	1.0487	0.0254	1.0466	0.9611	0.0238	1.071	1.1208	0.0266	1.0255	1.047	0.0261	1.2234	0.9755	0.0246	1.1333	1.1119	0.0262	1.0195
AvgLatLev_D4D5	1.0229	0.0255	0.9174	1.0506	0.0241	1.0255	0.9666	0.0253	1.0772	1.1613	0.0274	1.0988	1.0233	0.0256	1.1651	0.9973	0.0265	1.0957	1.1046	0.0265	1.0285
AvgLatMag_D1	1.0148	0.0259	0.9986	1.0328	0.0248	1.1301	1.0286	0.0257	0.9547	1.1052	0.0279	1.1019	1.0273	0.0241	1.0988	0.9662	0.0195	1.1019	1.0018	0.0272	0.9898
AvgLatMag_D2	1.0793	0.0253	1.0649	1.1175	0.0249	1.1019	1.0224	0.0226	1.1555	1.0717	0.0293	1.0679	1.0396	0.0235	1.1428	0.9879	0.0219	1.0679	1.071	0.0299	1.1459
AvgLatMag_D3	1.0527	0.0236	0.9576	1.0633	0.0231	1.1019	1.0698	0.0263	1.1908	1.0639	0.0257	1.0375	1.0529	0.025	1.0135	0.9515	0.0199	1.0466	1.04	0.0293	1.1364
AvgLatMag_D4	1.0005	0.0249	0.9927	0.9796	0.0221	1.0957	1.0028	0.0235	1.1811	1.0473	0.0244	1.1207	0.9485	0.0243	0.9868	0.9717	0.023	1.0649	1.0333	0.0246	1.0436
AvgLatMag_D5	1.0118	0.023	0.9839	0.9601	0.0246	1.0496	1.0406	0.0253	1.1523	1.0211	0.0239	1.0926	1.0198	0.025	1.1459	0.9624	0.0219	0.9957	1.0672	0.0278	1.0527
AvgLatMag_D4D5	0.9878	0.0236	0.9927	0.9667	0.0229	1.0926	1.0213	0.0239	1.1715	1.0431	0.0236	1.1082	0.9621	0.0256	0.9986	0.9375	0.0213	1.0618	0.9975	0.0228	1.0436
ResponseBias_D1	1.0793	0.0252	1.071	1.0512	0.023	1.0075	1.0372	0.0239	1.0105	0.9627	0.0221	0.9898	1.0154	0.0268	0.9986	0.9701	0.0211	1.0315	0.9892	0.0254	1.1207
ResponseBias_D2	1.0033	0.0242	0.9663	1.0589	0.0249	1.0075	0.9609	0.0234	0.9839	1.0428	0.0293	1.0075	1.0375	0.0248	1.1207	1.0086	0.0271	1.0588	1.0881	0.0322	1.0285
ResponseBias_D3	1.0827	0.0235	1.0649	1.0069	0.0253	1.0195	1.01	0.0253	1.1113	1.0676	0.0263	1.0405	0.9888	0.0243	1.0926	1.0835	0.0296	1.0833	1.029	0.0282	1.0255
ResponseBias_D4	1.0486	0.0245	1.0527	1.0154	0.0245	1.0618	0.9667	0.0236	1.0741	1.068	0.0275	1.1175	0.982	0.0254	1.0165	1.0345	0.027	1.0225	1.0179	0.026	1.0649
ResponseBias_D5	1.0426	0.0274	0.9576	0.997	0.0263	1.0895	0.9622	0.0235	1.0345	1.0413	0.0254	1.0588	1.0197	0.0229	1.1082	1.0087	0.0245	1.071	1.0326	0.0265	1.0527
ResponseBias_D4D5	1.0557	0.0246	1.0105	1.0015	0.0256	1.0957	0.9721	0.0241	1.0588	1.0837	0.0258	1.1082	0.9831	0.0257	1.0649	1.0241	0.0239	1.0618	1.0194	0.0272	1.0105
ProbDiff_D1	0.9679	0.0261	1.0618	1.0463	0.0245	1.1019	1.0292	0.025	0.9839	1.0297	0.0266	0.9663	0.9865	0.0237	1.0436	1.0039	0.0241	0.9316	1.0257	0.0266	1.071
ProbDiff_D2	1.0208	0.0272	0.9721	1.0842	0.0265	1.0165	1.0023	0.0251	1.0345	1.054	0.0269	1.0165	1.0264	0.0238	1.0105	1.0455	0.0275	1.0864	1.094	0.0322	1.0466
ProbDiff_D3	1.006	0.0243	0.9547	1.045	0.0238	1.0285	0.9922	0.0252	1.0588	1.0872	0.0278	1.0557	1.037	0.026	1.0741	1.016	0.0262	1.1175	1.0508	0.03	1.0649
ProbDiff_D4	0.9885	0.0231	0.9868	1.0163	0.0252	1.0436	0.9522	0.0249	1.0988	1.087	0.0266	1.1428	0.9771	0.0252	1.0741	1.0298	0.0252	1.0375	1.0129	0.0272	1.0195
ProbDiff_D5	1.0005	0.0238	0.9751	0.9806	0.0251	1.0496	0.9817	0.0251	1.0988	1.0566	0.0276	1.0741	1.069	0.0274	1.1843	0.9644	0.0205	1.0618	1.0416	0.0271	1.1128
ProbDiff_D4D5	0.9894	0.0236	0.9518	1.001	0.0258	1.0557	0.9575	0.0247	1.0926	1.0875	0.0272	1.127	1.0284	0.0275	1.1747	0.9941	0.0229	1.0802	1.0256	0.0265	1.0195
LatencyScore_D1	0.9671	0.025	1.0436	1.0381	0.0246	1.1082	1.0125	0.0259	0.978	1.0479	0.0264	0.9839	1.0034	0.0243	1.1113	1.0301	0.0232	0.9489	1.0027	0.0265	1.0016
LatencyScore_D2	1.0473	0.0272	1.0195	1.1119	0.0263	1.0255	1.0069	0.0254	1.0618	1.0642	0.0271	1.0405	1.0264	0.0246	1.0375	1.0489	0.0257	1.1396	1.0865	0.031	1.0225
LatencyScore_D3	1.0226	0.0235	0.9547	1.04	0.0215	1.0285	1.0446	0.0268	1.1082	1.1244	0.0274	1.0588	1.0159	0.0255	1.1207	0.9681	0.0239	1.1364	1.0905	0.0299	1.0741
LatencyScore_D4	0.9822	0.0238	0.9663	1.0152	0.0238	1.0315	0.9555	0.0241	1.1459	1.0878	0.0247	1.1779	0.994	0.024	1.0741	0.9936	0.0243	1.0557	1.0631	0.028	1.0285
LatencyScore_D5	1.001	0.0245	0.9345	0.9991	0.0249	1.0225	1.0038	0.0261	1.0926	1.0877	0.0262	1.1175	1.0418	0.0268	1.2136	0.9504	0.023	1.0741	1.0912	0.0271	1.0588
LatencyScore_D4D5	0.9866	0.024	0.9431	1.0129	0.0246	1.0375	0.9827	0.0245	1.1364	1.091	0.0254	1.1428	1.0112	0.0254	1.1364	0.9601	0.0231	1.0588	1.0779	0.0273	1.0225
IndexScore_D1	0.9792	0.0255	1.0375	1.036	0.0241	1.0772	1.0266	0.0246	1.0075	1.0349	0.0256	0.9986	0.9976	0.025	1.0345	1.0027	0.0229	0.9316	1.0189	0.0282	1.1019
IndexScore_D2	1.0103	0.0259	0.9605	1.0946	0.0267	0.9957	0.9946	0.0254	1.0285	1.061	0.0284	1.0345	1.0396	0.0246	1.0135	1.0582	0.0272	1.0957	1.1116	0.0322	1.0496
IndexScore_D3	1.0123	0.024	0.9663	1.0355	0.0221	1.0195	1.0156	0.0257	1.0988	1.1171	0.0288	1.0649	1.0194	0.0256	1.0957	0.9843	0.0248	1.1082	1.0786	0.0301	1.0618
IndexScore_D4	0.995	0.023	0.9751	1.0065	0.0249	1.0345	0.9597	0.0244	1.1333	1.1065	0.027	1.1619	0.9853	0.0253	1.0895	1.0092	0.0244	1.0405	1.0355	0.0278	1.0375
IndexScore_D5	1.0086	0.0249	0.9431	0.982	0.0254	1.0345	0.9926	0.0253	1.1175	1.0746	0.0267	1.1082	1.0438	0.027	1.2038	0.9571	0.0216	1.0802	1.0672	0.0265	1.0649
IndexScore_D4D5	0.9988	0.0238	0.9576	1.0033	0.0256	1.0527	0.9766	0.0247	1.1428	1.0878	0.0258	1.1459	1.0081	0.0263	1.1428	0.9798	0.0222	1.0527	1.0507	0.027	1.0075
Mean Values	1.02773	0.0249758	0.993486	1.02366	0.0241682	1.0545	1.00152	0.0248455	1.08349	1.07235	0.0266015	1.06589	1.01705	0.025453	1.0963	0.996844	0.0242121	1.07951	1.05238	0.0277682	1.05845
Average Intercept
1.02736

### Sheet: Days 4 and 5 Only
Phenotype Abbreviation	CR_R09_int	CR_R09_sd	CR_R09_lambda	CR_R04_int	CR_R04_sd	CR_R04_lambda	CR_C72_int	CR_C72_sd	CR_C72_lambda	CR_P09_int	CR_P09_sd	CR_P09_lambda	Har_202A_int	Har_202A_sd	Har_202A_lambda	Har_206_int	Har_206_sd	Har_206_lambda	Har_217_int	Har_217_sd	Har_217_lambda
LeverCS_D4	1.0808	0.0252	0.9288	1.0246	0.0247	1.0285	0.9463	0.0235	1.0496	1.1377	0.0274	1.1175	0.9989	0.0234	1.2038	1.0414	0.0274	1.0895	1.0485	0.0286	1.0345
LeverCS_D5	1.0674	0.0265	0.9605	1.0441	0.0258	1.0375	0.9607	0.0236	1.0225	1.1316	0.0281	1.0436	1.0827	0.0271	1.2498	0.9627	0.0234	1.0926	1.1093	0.0269	1.0618
MagazineCS_D4	1.0443	0.0255	0.9898	0.9661	0.0229	1.1144	1.0401	0.0254	1.1396	1.0793	0.0263	1.1301	0.983	0.0252	0.9547	1.0357	0.026	1.0588	1.0221	0.0251	1.0895
MagazineCS_D5	1.0037	0.0232	0.9547	0.9525	0.0245	1.0957	1.0101	0.0239	1.1144	0.9962	0.024	1.0895	1.0158	0.0256	1.0557	0.9625	0.0218	1.0741	1.0203	0.0244	1.1364
MagazineNCS_D4	1.0456	0.0257	1.1683	0.9802	0.0205	1.0895	1.0577	0.0211	1.1651	1.0461	0.0274	0.9898	1.003	0.0291	1.0436	1.0305	0.0238	1.1364	0.999	0.0307	1.0926
MagazineNCS_D5	1.0193	0.0246	1.0165	0.9703	0.0221	1.0588	1.0783	0.0289	1.0496	1.0261	0.025	0.9316	1.0359	0.0275	1.0345	1.0163	0.0233	1.071	1.0277	0.0246	1.0225
ProbLever_D4	1.0199	0.0243	0.9868	1.0336	0.0251	0.9898	0.951	0.0246	1.0772	1.1263	0.0261	1.0957	0.9891	0.0228	1.2664	1.0968	0.0296	1.0957	1.075	0.0293	1.0195
ProbLever_D5	1.0646	0.0258	0.9374	1.0148	0.0244	1.0466	0.9778	0.0247	1.0255	1.1397	0.0296	1.0466	1.0398	0.026	1.2332	0.9552	0.0242	1.0527	1.1024	0.0269	1.0957
ProbMag_D4	1.0571	0.0243	1.0105	1.0283	0.0237	1.1747	0.9894	0.025	1.127	1.0348	0.0263	1.1175	0.9628	0.0263	0.9692	1.0428	0.0232	0.9898	0.9881	0.0239	0.9898
ProbMag_D5	1.0023	0.0227	1.0165	0.9667	0.0237	1.0802	1.0196	0.0251	1.127	1.0179	0.0257	1.0833	0.9745	0.0258	1.0285	0.926	0.0201	1.0135	1.0224	0.0265	1.0255
AvgLatLev_D4	0.9871	0.0242	0.9202	1.061	0.0242	0.9692	0.9261	0.0242	1.0864	1.1649	0.0278	1.0833	1.0142	0.0226	1.1491	1.0049	0.0263	1.1207	1.0959	0.0262	1.0618
AvgLatLev_D5	1.0263	0.0272	0.9117	1.0487	0.0254	1.0466	0.9611	0.0238	1.071	1.1208	0.0266	1.0255	1.047	0.0261	1.2234	0.9755	0.0246	1.1333	1.1119	0.0262	1.0195
AvgLatMag_D4	1.0005	0.0249	0.9927	0.9796	0.0221	1.0957	1.0028	0.0235	1.1811	1.0473	0.0244	1.1207	0.9485	0.0243	0.9868	0.9717	0.023	1.0649	1.0333	0.0246	1.0436
AvgLatMag_D5	1.0118	0.023	0.9839	0.9601	0.0246	1.0496	1.0406	0.0253	1.1523	1.0211	0.0239	1.0926	1.0198	0.025	1.1459	0.9624	0.0219	0.9957	1.0672	0.0278	1.0527
ResponseBias_D4	1.0486	0.0245	1.0527	1.0154	0.0245	1.0618	0.9667	0.0236	1.0741	1.068	0.0275	1.1175	0.982	0.0254	1.0165	1.0345	0.027	1.0225	1.0179	0.026	1.0649
ResponseBias_D5	1.0426	0.0274	0.9576	0.997	0.0263	1.0895	0.9622	0.0235	1.0345	1.0413	0.0254	1.0588	1.0197	0.0229	1.1082	1.0087	0.0245	1.071	1.0326	0.0265	1.0527
ProbDiff_D4	0.9885	0.0231	0.9868	1.0163	0.0252	1.0436	0.9522	0.0249	1.0988	1.087	0.0266	1.1428	0.9771	0.0252	1.0741	1.0298	0.0252	1.0375	1.0129	0.0272	1.0195
ProbDiff_D5	1.0005	0.0238	0.9751	0.9806	0.0251	1.0496	0.9817	0.0251	1.0988	1.0566	0.0276	1.0741	1.069	0.0274	1.1843	0.9644	0.0205	1.0618	1.0416	0.0271	1.1128
LatencyScore_D4	0.9822	0.0238	0.9663	1.0152	0.0238	1.0315	0.9555	0.0241	1.1459	1.0878	0.0247	1.1779	0.994	0.024	1.0741	0.9936	0.0243	1.0557	1.0631	0.028	1.0285
LatencyScore_D5	1.001	0.0245	0.9345	0.9991	0.0249	1.0225	1.0038	0.0261	1.0926	1.0877	0.0262	1.1175	1.0418	0.0268	1.2136	0.9504	0.023	1.0741	1.0912	0.0271	1.0588
IndexScore_D4	0.995	0.023	0.9751	1.0065	0.0249	1.0345	0.9597	0.0244	1.1333	1.1065	0.027	1.1619	0.9853	0.0253	1.0895	1.0092	0.0244	1.0405	1.0355	0.0278	1.0375
IndexScore_D5	1.0086	0.0249	0.9431	0.982	0.0254	1.0345	0.9926	0.0253	1.1175	1.0746	0.0267	1.1082	1.0438	0.027	1.2038	0.9571	0.0216	1.0802	1.0672	0.0265	1.0649
Mean Values	1.02262	0.0246409	0.980432	1.00194	0.0242636	1.05656	0.988	0.0245273	1.09926	1.07724	0.0263773	1.08755	1.01035	0.0254909	1.11403	0.996914	0.02405	1.06509	1.04932	0.0267227	1.05386
